# Reprogrammed Serine Integrases Enable Precise Integration of Synthetic DNA

**DOI:** 10.1101/2024.05.09.593242

**Authors:** Friedrich Fauser, Sebastian Arangundy-Franklin, Jessica E Davis, Lifeng Liu, Nicola J Schmidt, Luis Rodriguez, Danny F Xia, Nga Nguyen, Nicholas A Scarlott, Rakshaa Mureli, Irene Tan, Yuanyue Zhou, Lynn N Truong, Sarah J Hinkley, Bhakti N Kadam, Stephen Lam, Bryan Bourgeois, Emily Tait, Mohammad Qasim, Vishvesha Vaidya, Adeline Chen, Andrew Nguyen, Yuri R. Bendaña, David A. Shivak, Patrick Li, Andreas Reik, David E Paschon, Gregory D Davis, Jeffrey C Miller

## Abstract

Despite recent progress in the ability to manipulate the genomes of eukaryotic cells^1–3^, there is still no effective and practical method to precisely integrate large synthetic DNA constructs into desired chromosomal sites using a programmable integrase. Serine integrases can perform the necessary molecular steps^4^, but only if their natural target site is first installed into the recipient genome by other methods. A more elegant approach would be to directly reprogram the serine integrase itself to target a desired genomic site that is different from the natural recognition site of the integrase^5^. Here, we describe the development of a Modular Integrase (MINT) platform, a versatile protein-guided genome editing tool that can facilitate site-directed targeted integration (TI) of synthetic DNA into chromosomal sites. Through a combination of structural modeling, directed evolution, and screening in human cells we have reprogrammed the specificity of the serine integrase Bxb1. We demonstrate the therapeutic potential of the MINT platform by retargeting Bxb1 to the human AAVS1 and TRAC loci where wild-type Bxb1 has no detectable activity. By combining the MINT platform with known activity-increasing Bxb1 mutants, we achieved 14% TI at the AAVS1 locus, and by additionally fusing zinc finger DNA binding domains to engineered Bxb1 variants, we achieved 35% TI at the TRAC locus in human K562 cells. To further demonstrate clinical potential, we achieved stable 15% TI of a functional donor construct in human T cells.
