## Supplementary material for "Reprogrammed Serine Integrases Enable Precise Integration of Synthetic DNA": MINT_Sequence_Information

### Sheet: Bacterial Selection plasmids
pTarget	AAAAAAACAGTCATAACAAGCCATGAAAACCGCCACTGCGCCGTTACCACCGCTGCGTTCGGTCAAGGTTCTGGACCAGTTGCGTGAGCGCATACGCTACTTGCATTACAGTTTACGAACCGAACAGGCTTATGTCAACTGGGTTCGTGCCTTCATCCGTTTCCACGTTGTATATCTCCTTCTTAAAGTTAAACAAAATTATTTCTAGATTTTTGTCGAACTATTCATTTCACTTTTCTCTATCACTGATAGGGAGTGGTAAAATAACTCTATCAATGATAGAGTGTCAACTTAAATAATAGTTTCTAATTTTTTTATTATTCAGCCTGCTGTCGTGAATACCGGGGGAGGTTCCCTTTAGTGAGGGTTAATTGCGCGCTTGGCGTAATCATGGTCATA…
GSGS linker with added G at the 3' end	GGTTCTGGATCGG
attB	GGCTTGTCGAACACGGCGGACTCCGTGTTCAGGATCAT
attP	GGTTTGTCTGGTCGAACACCGCGGACTCAGTGTTCTACGGTACAAACC
GSGS linker with added A at the 5'end	AGGCAGCGGAAGT
pBxb1	GGGAGACGACAACGGTTTCCCTCTAGAAATAATTTTGTTTAACTATAAGAAGGAGATATACATATGCGTGCGCTTGTAGTGATCCGCCTGTCACGCGTTACCGATGCTACTACATCTCCGGAACGTCAACTTGAGAGTTGCCAACAGTTATGTGCCCAGCGTGGGTGGGATGTGGTTGGAGTCGCCGAAGATTTGGATGTAAGCGGTGCGGTCGACCCGTTCGATCGCAAGCGTCGCCCTAATCTGGCACGTTGGCTGGCTTTCGAAGAGCAACCTTTTGATGTTATCGTCGCTTATCGTGTCGATCGTCTTACACGTAGCATTCGCCATCTTCAACAACTGGTACATTGGGCGGAGGATCATAAAAAGTTGGTCGTGTCGGCGACGGAGGCTCACTTT…
pBxb1 (loop and helix molecular specificity reporters)	AAAAAAACAGTCATAACAAGCCATGAAAACCGCCACTGCGCCGTTACCACCGCTGCGTTCGGTCAAGGTTCTGGACCAGTTGCGTGAGCGCATACGCTACTTGCATTACAGTTTACGAACCGAACAGGCTTATGTCAACTGGGTTCGTGCCTTCATCCGTTTCCACGTTGTATATCTCCTTCTTAAAGTTAAACAAAAGCTAGCCGAAAGCCGCACTTTTGACCACGCGAACCCGGTAAACCAGCAATAGACATAAGCGGCTATTTAACGACCCTGCCCTGAACCGACGACCGGGTCGAATTTGCTTTCGAATTTCTGCCATTCATCCGCTTATTATCACTTATTCAGGCGTAGCACCAGGCGTTTAAGGGCACCAATAACTGCCTTAAAAAAATTACG…
pBxb1 (hairpin molecular specificity reporter)	GGGAGACGACAACGGTTTCCCTCTAGAAATAATTTTGTTTAACTATAAGAAGGAGATATACATATGCGTGCGCTTGTAGTGATCCGCCTGTCACGCGTTACCGATGCTACTACATCTCCGGAACGTCAACTTGAGAGTTGCCAACAGTTATGTGCCCAGCGTGGGTGGGATGTGGTTGGAGTCGCCGAAGATTTGGATGTAAGCGGTGCGGTCGACCCGTTCGATCGCAAGCGTCGCCCTAATCTGGCACGTTGGCTGGCTTTCGAAGAGCAACCTTTTGATGTTATCGTCGCTTATCGTGTCGATCGTCTTACACGTAGCATTCGCCATCTTCAACAACTGGTACATTGGGCGGAGGATCATAAAAAGTTGGTCGTGTCGGCGACGGAGGCTCACTTT…

### Sheet: Loop slxns attB and attP seq
Positions -7,-6	attB	attP
AA	GGCTTGTCGACGAAGGCGGACTCCTTCGTCAGGATCAT	GGTTTGTCTGGTCAACCAACGCGGACTCATTGGTGTACGGTACAAACC
AC	GGCTTGTCGACGACGGCGGACTCCGTCGTCAGGATCAT	GGTTTGTCTGGTCAACCACCGCGGACTCAGTGGTGTACGGTACAAACC
AG	GGCTTGTCGACGAGGGCGGACTCCCTCGTCAGGATCAT	GGTTTGTCTGGTCAACCAGCGCGGACTCACTGGTGTACGGTACAAACC
AT	GGCTTGTCGACGATGGCGGACTCCATCGTCAGGATCAT	GGTTTGTCTGGTCAACCATCGCGGACTCAATGGTGTACGGTACAAACC
CA	GGCTTGTCGACGCAGGCGGACTCCTGCGTCAGGATCAT	GGTTTGTCTGGTCAACCCACGCGGACTCATGGGTGTACGGTACAAACC
CC	GGCTTGTCGACGCCGGCGGACTCCGGCGTCAGGATCAT	GGTTTGTCTGGTCAACCCCCGCGGACTCAGGGGTGTACGGTACAAACC
CG	GGCTTGTCGACGCGGGCGGACTCCCGCGTCAGGATCAT	GGTTTGTCTGGTCAACCCGCGCGGACTCACGGGTGTACGGTACAAACC
CT	GGCTTGTCGACGCTGGCGGACTCCAGCGTCAGGATCAT	GGTTTGTCTGGTCAACCCTCGCGGACTCAAGGGTGTACGGTACAAACC
GA	GGCTTGTCGACGGAGGCGGACTCCTCCGTCAGGATCAT	GGTTTGTCTGGTCAACCGACGCGGACTCATCGGTGTACGGTACAAACC
GC	GGCTTGTCGACGGCGGCGGACTCCGCCGTCAGGATCAT	GGTTTGTCTGGTCAACCGCCGCGGACTCAGCGGTGTACGGTACAAACC
GG	GGCTTGTCGACGGGGGCGGACTCCCCCGTCAGGATCAT	GGTTTGTCTGGTCAACCGGCGCGGACTCACCGGTGTACGGTACAAACC
GT	GGCTTGTCGACGGTGGCGGACTCCACCGTCAGGATCAT	GGTTTGTCTGGTCAACCGTCGCGGACTCAACGGTGTACGGTACAAACC
TA	GGCTTGTCGACGTAGGCGGACTCCTACGTCAGGATCAT	GGTTTGTCTGGTCAACCTACGCGGACTCATAGGTGTACGGTACAAACC
TC	GGCTTGTCGACGTCGGCGGACTCCGACGTCAGGATCAT	GGTTTGTCTGGTCAACCTCCGCGGACTCAGAGGTGTACGGTACAAACC
TG	GGCTTGTCGACGTGGGCGGACTCCCACGTCAGGATCAT	GGTTTGTCTGGTCAACCTGCGCGGACTCACAGGTGTACGGTACAAACC
TT	GGCTTGTCGACGTTGGCGGACTCCAACGTCAGGATCAT	GGTTTGTCTGGTCAACCTTCGCGGACTCAAAGGTGTACGGTACAAACC
Linker sequence should be added at the 5'end of attB and 3' end of attP

### Sheet: Helix slxns attB and attP seq
Positions -11,-10,-9, 8,7,6	attB	attP
AAACAC	GGATCGGGGCTTGTCAAACACGGCGGACTCCGTGTTTAGGATCAT	GGTTTGTCTGGTCAAACACCGCGGACTCAGTGTTTTACGGTACAAACCAGGCAGC
AACCAC	GGATCGGGGCTTGTCAACCACGGCGGACTCCGTGGTTAGGATCAT	GGTTTGTCTGGTCAACCACCGCGGACTCAGTGGTTTACGGTACAAACCAGGCAGC
AAGCAC	GGATCGGGGCTTGTCAAGCACGGCGGACTCCGTGCTTAGGATCAT	GGTTTGTCTGGTCAAGCACCGCGGACTCAGTGCTTTACGGTACAAACCAGGCAGC
AATCAC	GGATCGGGGCTTGTCAATCACGGCGGACTCCGTGATTAGGATCAT	GGTTTGTCTGGTCAATCACCGCGGACTCAGTGATTTACGGTACAAACCAGGCAGC
ACACAC	GGATCGGGGCTTGTCACACACGGCGGACTCCGTGTGTAGGATCAT	GGTTTGTCTGGTCACACACCGCGGACTCAGTGTGTTACGGTACAAACCAGGCAGC
ACCCAC	GGATCGGGGCTTGTCACCCACGGCGGACTCCGTGGGTAGGATCAT	GGTTTGTCTGGTCACCCACCGCGGACTCAGTGGGTTACGGTACAAACCAGGCAGC
ACGCAC	GGATCGGGGCTTGTCACGCACGGCGGACTCCGTGCGTAGGATCAT	GGTTTGTCTGGTCACGCACCGCGGACTCAGTGCGTTACGGTACAAACCAGGCAGC
ACTCAC	GGATCGGGGCTTGTCACTCACGGCGGACTCCGTGAGTAGGATCAT	GGTTTGTCTGGTCACTCACCGCGGACTCAGTGAGTTACGGTACAAACCAGGCAGC
AGACAC	GGATCGGGGCTTGTCAGACACGGCGGACTCCGTGTCTAGGATCAT	GGTTTGTCTGGTCAGACACCGCGGACTCAGTGTCTTACGGTACAAACCAGGCAGC
AGCCAC	GGATCGGGGCTTGTCAGCCACGGCGGACTCCGTGGCTAGGATCAT	GGTTTGTCTGGTCAGCCACCGCGGACTCAGTGGCTTACGGTACAAACCAGGCAGC
AGGCAC	GGATCGGGGCTTGTCAGGCACGGCGGACTCCGTGCCTAGGATCAT	GGTTTGTCTGGTCAGGCACCGCGGACTCAGTGCCTTACGGTACAAACCAGGCAGC
AGTCAC	GGATCGGGGCTTGTCAGTCACGGCGGACTCCGTGACTAGGATCAT	GGTTTGTCTGGTCAGTCACCGCGGACTCAGTGACTTACGGTACAAACCAGGCAGC
ATACAC	GGATCGGGGCTTGTCATACACGGCGGACTCCGTGTATAGGATCAT	GGTTTGTCTGGTCATACACCGCGGACTCAGTGTATTACGGTACAAACCAGGCAGC
ATCCAC	GGATCGGGGCTTGTCATCCACGGCGGACTCCGTGGATAGGATCAT	GGTTTGTCTGGTCATCCACCGCGGACTCAGTGGATTACGGTACAAACCAGGCAGC
ATGCAC	GGATCGGGGCTTGTCATGCACGGCGGACTCCGTGCATAGGATCAT	GGTTTGTCTGGTCATGCACCGCGGACTCAGTGCATTACGGTACAAACCAGGCAGC
ATTCAC	GGATCGGGGCTTGTCATTCACGGCGGACTCCGTGAATAGGATCAT	GGTTTGTCTGGTCATTCACCGCGGACTCAGTGAATTACGGTACAAACCAGGCAGC
CAACAC	GGATCGGGGCTTGTCCAACACGGCGGACTCCGTGTTGAGGATCAT	GGTTTGTCTGGTCCAACACCGCGGACTCAGTGTTGTACGGTACAAACCAGGCAGC
CACCAC	GGATCGGGGCTTGTCCACCACGGCGGACTCCGTGGTGAGGATCAT	GGTTTGTCTGGTCCACCACCGCGGACTCAGTGGTGTACGGTACAAACCAGGCAGC
CAGCAC	GGATCGGGGCTTGTCCAGCACGGCGGACTCCGTGCTGAGGATCAT	GGTTTGTCTGGTCCAGCACCGCGGACTCAGTGCTGTACGGTACAAACCAGGCAGC
CATCAC	GGATCGGGGCTTGTCCATCACGGCGGACTCCGTGATGAGGATCAT	GGTTTGTCTGGTCCATCACCGCGGACTCAGTGATGTACGGTACAAACCAGGCAGC
CCACAC	GGATCGGGGCTTGTCCCACACGGCGGACTCCGTGTGGAGGATCAT	GGTTTGTCTGGTCCCACACCGCGGACTCAGTGTGGTACGGTACAAACCAGGCAGC
CCCCAC	GGATCGGGGCTTGTCCCCCACGGCGGACTCCGTGGGGAGGATCAT	GGTTTGTCTGGTCCCCCACCGCGGACTCAGTGGGGTACGGTACAAACCAGGCAGC
CCGCAC	GGATCGGGGCTTGTCCCGCACGGCGGACTCCGTGCGGAGGATCAT	GGTTTGTCTGGTCCCGCACCGCGGACTCAGTGCGGTACGGTACAAACCAGGCAGC
CCTCAC	GGATCGGGGCTTGTCCCTCACGGCGGACTCCGTGAGGAGGATCAT	GGTTTGTCTGGTCCCTCACCGCGGACTCAGTGAGGTACGGTACAAACCAGGCAGC
CGACAC	GGATCGGGGCTTGTCCGACACGGCGGACTCCGTGTCGAGGATCAT	GGTTTGTCTGGTCCGACACCGCGGACTCAGTGTCGTACGGTACAAACCAGGCAGC
CGCCAC	GGATCGGGGCTTGTCCGCCACGGCGGACTCCGTGGCGAGGATCAT	GGTTTGTCTGGTCCGCCACCGCGGACTCAGTGGCGTACGGTACAAACCAGGCAGC
CGGCAC	GGATCGGGGCTTGTCCGGCACGGCGGACTCCGTGCCGAGGATCAT	GGTTTGTCTGGTCCGGCACCGCGGACTCAGTGCCGTACGGTACAAACCAGGCAGC
CGTCAC	GGATCGGGGCTTGTCCGTCACGGCGGACTCCGTGACGAGGATCAT	GGTTTGTCTGGTCCGTCACCGCGGACTCAGTGACGTACGGTACAAACCAGGCAGC
CTACAC	GGATCGGGGCTTGTCCTACACGGCGGACTCCGTGTAGAGGATCAT	GGTTTGTCTGGTCCTACACCGCGGACTCAGTGTAGTACGGTACAAACCAGGCAGC
CTCCAC	GGATCGGGGCTTGTCCTCCACGGCGGACTCCGTGGAGAGGATCAT	GGTTTGTCTGGTCCTCCACCGCGGACTCAGTGGAGTACGGTACAAACCAGGCAGC
CTGCAC	GGATCGGGGCTTGTCCTGCACGGCGGACTCCGTGCAGAGGATCAT	GGTTTGTCTGGTCCTGCACCGCGGACTCAGTGCAGTACGGTACAAACCAGGCAGC
CTTCAC	GGATCGGGGCTTGTCCTTCACGGCGGACTCCGTGAAGAGGATCAT	GGTTTGTCTGGTCCTTCACCGCGGACTCAGTGAAGTACGGTACAAACCAGGCAGC
GAACAC	GGATCGGGGCTTGTCGAACACGGCGGACTCCGTGTTCAGGATCAT	GGTTTGTCTGGTCGAACACCGCGGACTCAGTGTTCTACGGTACAAACCAGGCAGC
GACCAC	GGATCGGGGCTTGTCGACCACGGCGGACTCCGTGGTCAGGATCAT	GGTTTGTCTGGTCGACCACCGCGGACTCAGTGGTCTACGGTACAAACCAGGCAGC
GAGCAC	GGATCGGGGCTTGTCGAGCACGGCGGACTCCGTGCTCAGGATCAT	GGTTTGTCTGGTCGAGCACCGCGGACTCAGTGCTCTACGGTACAAACCAGGCAGC
GATCAC	GGATCGGGGCTTGTCGATCACGGCGGACTCCGTGATCAGGATCAT	GGTTTGTCTGGTCGATCACCGCGGACTCAGTGATCTACGGTACAAACCAGGCAGC
GCACAC	GGATCGGGGCTTGTCGCACACGGCGGACTCCGTGTGCAGGATCAT	GGTTTGTCTGGTCGCACACCGCGGACTCAGTGTGCTACGGTACAAACCAGGCAGC
GCCCAC	GGATCGGGGCTTGTCGCCCACGGCGGACTCCGTGGGCAGGATCAT	GGTTTGTCTGGTCGCCCACCGCGGACTCAGTGGGCTACGGTACAAACCAGGCAGC
GCGCAC	GGATCGGGGCTTGTCGCGCACGGCGGACTCCGTGCGCAGGATCAT	GGTTTGTCTGGTCGCGCACCGCGGACTCAGTGCGCTACGGTACAAACCAGGCAGC
GCTCAC	GGATCGGGGCTTGTCGCTCACGGCGGACTCCGTGAGCAGGATCAT	GGTTTGTCTGGTCGCTCACCGCGGACTCAGTGAGCTACGGTACAAACCAGGCAGC
GGACAC	GGATCGGGGCTTGTCGGACACGGCGGACTCCGTGTCCAGGATCAT	GGTTTGTCTGGTCGGACACCGCGGACTCAGTGTCCTACGGTACAAACCAGGCAGC
GGCCAC	GGATCGGGGCTTGTCGGCCACGGCGGACTCCGTGGCCAGGATCAT	GGTTTGTCTGGTCGGCCACCGCGGACTCAGTGGCCTACGGTACAAACCAGGCAGC
GGGCAC	GGATCGGGGCTTGTCGGGCACGGCGGACTCCGTGCCCAGGATCAT	GGTTTGTCTGGTCGGGCACCGCGGACTCAGTGCCCTACGGTACAAACCAGGCAGC
GGTCAC	GGATCGGGGCTTGTCGGTCACGGCGGACTCCGTGACCAGGATCAT	GGTTTGTCTGGTCGGTCACCGCGGACTCAGTGACCTACGGTACAAACCAGGCAGC
GTACAC	GGATCGGGGCTTGTCGTACACGGCGGACTCCGTGTACAGGATCAT	GGTTTGTCTGGTCGTACACCGCGGACTCAGTGTACTACGGTACAAACCAGGCAGC
GTCCAC	GGATCGGGGCTTGTCGTCCACGGCGGACTCCGTGGACAGGATCAT	GGTTTGTCTGGTCGTCCACCGCGGACTCAGTGGACTACGGTACAAACCAGGCAGC
GTGCAC	GGATCGGGGCTTGTCGTGCACGGCGGACTCCGTGCACAGGATCAT	GGTTTGTCTGGTCGTGCACCGCGGACTCAGTGCACTACGGTACAAACCAGGCAGC
GTTCAC	GGATCGGGGCTTGTCGTTCACGGCGGACTCCGTGAACAGGATCAT	GGTTTGTCTGGTCGTTCACCGCGGACTCAGTGAACTACGGTACAAACCAGGCAGC
TAACAC	AGGATCGGGGCTTGTCTAACACGGCGGACTCCGTGTTAAGGATCAT	GGTTTGTCTGGTCTAACACCGCGGACTCAGTGTTATACGGTACAAACCAGGCAG
TACCAC	GGATCGGGGCTTGTCTACCACGGCGGACTCCGTGGTAAGGATCAT	GGTTTGTCTGGTCTACCACCGCGGACTCAGTGGTATACGGTACAAACCAGGCAGC
TAGCAC	AGGATCGGGGCTTGTCTAGCACGGCGGACTCCGTGCTAAGGATCAT	GGTTTGTCTGGTCTAGCACCGCGGACTCAGTGCTATACGGTACAAACCAGGCAG
TATCAC	GGATCGGGGCTTGTCTATCACGGCGGACTCCGTGATAAGGATCAT	GGTTTGTCTGGTCTATCACCGCGGACTCAGTGATATACGGTACAAACCAGGCAGC
TCACAC	GGATCGGGGCTTGTCTCACACGGCGGACTCCGTGTGAAGGATCAT	GGTTTGTCTGGTCTCACACCGCGGACTCAGTGTGATACGGTACAAACCAGGCAGC
TCCCAC	GGATCGGGGCTTGTCTCCCACGGCGGACTCCGTGGGAAGGATCAT	GGTTTGTCTGGTCTCCCACCGCGGACTCAGTGGGATACGGTACAAACCAGGCAGC
TCGCAC	GGATCGGGGCTTGTCTCGCACGGCGGACTCCGTGCGAAGGATCAT	GGTTTGTCTGGTCTCGCACCGCGGACTCAGTGCGATACGGTACAAACCAGGCAGC
TCTCAC	GGATCGGGGCTTGTCTCTCACGGCGGACTCCGTGAGAAGGATCAT	GGTTTGTCTGGTCTCTCACCGCGGACTCAGTGAGATACGGTACAAACCAGGCAGC
TGACAC	AGGATCGGGGCTTGTCTGACACGGCGGACTCCGTGTCAAGGATCAT	GGTTTGTCTGGTCTGACACCGCGGACTCAGTGTCATACGGTACAAACCAGGCAG
TGCCAC	GGATCGGGGCTTGTCTGCCACGGCGGACTCCGTGGCAAGGATCAT	GGTTTGTCTGGTCTGCCACCGCGGACTCAGTGGCATACGGTACAAACCAGGCAGC
TGGCAC	GGATCGGGGCTTGTCTGGCACGGCGGACTCCGTGCCAAGGATCAT	GGTTTGTCTGGTCTGGCACCGCGGACTCAGTGCCATACGGTACAAACCAGGCAGC
TGTCAC	GGATCGGGGCTTGTCTGTCACGGCGGACTCCGTGACAAGGATCAT	GGTTTGTCTGGTCTGTCACCGCGGACTCAGTGACATACGGTACAAACCAGGCAGC
TTACAC	GGATCGGGGCTTGTCTTACACGGCGGACTCCGTGTAAAGGATCAT	GGTTTGTCTGGTCTTACACCGCGGACTCAGTGTAATACGGTACAAACCAGGCAGC
TTCCAC	GGATCGGGGCTTGTCTTCCACGGCGGACTCCGTGGAAAGGATCAT	GGTTTGTCTGGTCTTCCACCGCGGACTCAGTGGAATACGGTACAAACCAGGCAGC
TTGCAC	GGATCGGGGCTTGTCTTGCACGGCGGACTCCGTGCAAAGGATCAT	GGTTTGTCTGGTCTTGCACCGCGGACTCAGTGCAATACGGTACAAACCAGGCAGC
TTTCAC	GGATCGGGGCTTGTCTTTCACGGCGGACTCCGTGAAAAGGATCAT	GGTTTGTCTGGTCTTTCACCGCGGACTCAGTGAAATACGGTACAAACCAGGCAGC

### Sheet: Hairpin Slxns attB and attP seq
Target	attB	attP
AAVS1 5032_L	GGATCGGCTGAGCGCGACGACCGCGGACTCAGTGGTCGCGCTCAG	CTGAGCGCTGGTCGACGACCGCGGACTCAGTGGTCTACGGGCGCTCAGAGGCAGC
AAVS1 5032_R	AGGATCGGGGGTTTGAGACGACCGCGGACTCAGTGGTCTCAAACCC	GGGTTTGATGGTCGACGACCGCGGACTCAGTGGTCTACGGTCAAACCCAGGCAG
TRAC_L	GGATCGGGGCCCTGGCACGACGGCGGTCTCAGTGGTGCCAGGGCC	GGCCCTGGTGGTCCACGACGGCGGTCTCAGTGGTGTACGGCCAGGGCCAGGCAGC
TRAC_R	GGATCGGTGGTGTCCAACGACGGCGGTCTCAGTGGTTGGACACCA	TGGTGTCCTGGTCAACGACGGCGGTCTCAGTGGTTTACGGGGACACCAAGGCAGC
Chr-3_R	GGATCGGATGCTCCTGACGACCGCGGACTCAGTGGTCAGGAGCAT	ATGCTCCTTGGTCGACGACCGCGGACTCAGTGGTCTACGGAGGAGCATAGGCAGC
Chr-3_L	GGATCGGTTGCTCCTGACGACCGCGGACTCAGTGGTCAGGAGCAA	TTGCTCCTTGGTCGACGACCGCGGACTCAGTGGTCTACGGAGGAGCAAAGGCAGC
Chr-1_L	GGATCGGATGATTCTGACGACCGCGGACTCAGTGGTCAGAATCAT	ATGATTCTTGGTCGACGACCGCGGACTCAGTGGTCTACGGAGAATCATAGGCAGC
Chr-1_R	GGATCGGGGTTTGATGACGACCGCGGACTCAGTGGTCATCAAACC	GGTTTGATTGGTCGACGACCGCGGACTCAGTGGTCTACGGATCAAACCAGGCAGC
MACO-1_R	AGGATCGGAGAATTTAGACGACCGCGGACTCAGTGGTCTAAATTCT	AGAATTTATGGTCGACGACCGCGGACTCAGTGGTCTACGGTAAATTCTAGGCAG
MACO-1_L	GGATCGGGCCCCTTCGACGACCGCGGACTCAGTGGTCGAAGGGGC	GCCCCTTCTGGTCGACGACCGCGGACTCAGTGGTCTACGGGAAGGGGCAGGCAGC
GYS-1_R	GGATCGGTGCCTTCCGACGACCGCGGACTCAGTGGTCGGAAGGCA	TGCCTTCCTGGTCGACGACCGCGGACTCAGTGGTCTACGGGGAAGGCAAGGCAGC
GYS-1_L	GGATCGGGGGATTCCGACGACCGCGGACTCAGTGGTCGGAATCCC	GGGATTCCTGGTCGACGACCGCGGACTCAGTGGTCTACGGGGAATCCCAGGCAGC
Chr-10_R	GGATCGGTGGATCCTGACGACCGCGGACTCAGTGGTCAGGATCCA	TGGATCCTTGGTCGACGACCGCGGACTCAGTGGTCTACGGAGGATCCAAGGCAGC
Chr-10_L	GGATCGGGGGTTTTTGACGACCGCGGACTCAGTGGTCAAAAACCC	GGGTTTTTTGGTCGACGACCGCGGACTCAGTGGTCTACGGAAAAACCCAGGCAGC

### Sheet: Figure 2
Wild-type Bxb1 expression construct
Plasmid	AAAAAAACCACCGCTACCAGCGGTGGTTTGTTTGCCGGATCAAGAGCTACCAACTCTTTTTCCGAAGGTAACTGGCTTCAGCAGAGCGCAGATACCAAATACTGTTCTTCTAGTGTAGCCGTAGTTAGGCCACCACTTCAAGAACTCTGTAGCACCGCCTACATACCTCGCTCTGCTAATCCTGTTACCAGTGGCTGCTGCCAGTGGCGATAAGTCGTGTCTTACCGGGTTGGACTCAAGACGATAGTTACCGGATAAGGCGCAGCGGTCGGGCTGAACGGGGGGTTCGTGCACACAGCCCAGCTTGGAGCGAACGACCTACACCGAACTGAGATACCTACAGCGTGAGCTATGAGAAAGCGCCACGCTTCCCGAAGGGAGAAAGGCGGACAGGTATCC…
Bxb1 DNA sequence, inc. C-NLS	ATGCGGGCCCTGGTTGTTATAAGGCTTAGTCGAGTGACGGATGCCACGACTAGCCCTGAACGCCAACTGGAAAGTTGCCAGCAGCTCTGCGCACAGCGCGGGTGGGATGTGGTGGGTGTGGCTGAAGACTTGGACGTATCAGGCGCAGTGGACCCCTTTGACAGGAAACGGCGGCCCAACCTCGCTCGCTGGCTCGCTTTCGAGGAACAGCCGTTTGACGTGATTGTAGCGTACCGGGTGGATCGACTTACAAGATCAATTCGGCACTTGCAGCAGCTTGTTCATTGGGCCGAGGACCATAAGAAGTTGGTGGTCTCAGCGACGGAAGCACATTTTGACACCACAACACCATTCGCTGCAGTAGTAATCGCGCTGATGGGGACTGTCGCACAAATGGAG…
Bxb1 AA sequence, inc. C-NLS	MRALVVIRLSRVTDATTSPERQLESCQQLCAQRGWDVVGVAEDLDVSGAVDPFDRKRRPNLARWLAFEEQPFDVIVAYRVDRLTRSIRHLQQLVHWAEDHKKLVVSATEAHFDTTTPFAAVVIALMGTVAQMELEAIKERNRSAAHFNIRAGKYRGSLPPWGYLPTRVDGEWRLVPDPVQRERILEVYHRVVDNHEPLHLVAHDLNRRGVLSPKDYFAQLQGREPQGREWSATALKRSMISEAMLGYATLNGKTVRDDDGAPLVRAEPILTREQLEALRAELVKTSRAKPAVSTPSLLLRVLFCAVCGEPAYKFAGGGRKHPRYRCRSMGFPKHCGNGTVAMAEWDAFCEEQVLDLLGDAERLEKVWVAGSDSAVELAEVNAELVDLTSLIGSPAYRAG…
Bxb1 DNA sequence	ATGCGGGCCCTGGTTGTTATAAGGCTTAGTCGAGTGACGGATGCCACGACTAGCCCTGAACGCCAACTGGAAAGTTGCCAGCAGCTCTGCGCACAGCGCGGGTGGGATGTGGTGGGTGTGGCTGAAGACTTGGACGTATCAGGCGCAGTGGACCCCTTTGACAGGAAACGGCGGCCCAACCTCGCTCGCTGGCTCGCTTTCGAGGAACAGCCGTTTGACGTGATTGTAGCGTACCGGGTGGATCGACTTACAAGATCAATTCGGCACTTGCAGCAGCTTGTTCATTGGGCCGAGGACCATAAGAAGTTGGTGGTCTCAGCGACGGAAGCACATTTTGACACCACAACACCATTCGCTGCAGTAGTAATCGCGCTGATGGGGACTGTCGCACAAATGGAG…
Bxb1 AA sequence	MRALVVIRLSRVTDATTSPERQLESCQQLCAQRGWDVVGVAEDLDVSGAVDPFDRKRRPNLARWLAFEEQPFDVIVAYRVDRLTRSIRHLQQLVHWAEDHKKLVVSATEAHFDTTTPFAAVVIALMGTVAQMELEAIKERNRSAAHFNIRAGKYRGSLPPWGYLPTRVDGEWRLVPDPVQRERILEVYHRVVDNHEPLHLVAHDLNRRGVLSPKDYFAQLQGREPQGREWSATALKRSMISEAMLGYATLNGKTVRDDDGAPLVRAEPILTREQLEALRAELVKTSRAKPAVSTPSLLLRVLFCAVCGEPAYKFAGGGRKHPRYRCRSMGFPKHCGNGTVAMAEWDAFCEEQVLDLLGDAERLEKVWVAGSDSAVELAEVNAELVDLTSLIGSPAYRAG…
C-NLS DNA sequence	GGTAGCGGTTCTGGCTCCCATCATCATCACCATCACGGCTCTGGCCCCAAGAAGAAGAGGAAGGTC
C-NLS AA sequence	GSGSGSHHHHHHGSGPKKKRKV
MACO1 expression construct
MACO1-L Plasmid	AAAAAAACCACCGCTACCAGCGGTGGTTTGTTTGCCGGATCAAGAGCTACCAACTCTTTTTCCGAAGGTAACTGGCTTCAGCAGAGCGCAGATACCAAATACTGTTCTTCTAGTGTAGCCGTAGTTAGGCCACCACTTCAAGAACTCTGTAGCACCGCCTACATACCTCGCTCTGCTAATCCTGTTACCAGTGGCTGCTGCCAGTGGCGATAAGTCGTGTCTTACCGGGTTGGACTCAAGACGATAGTTACCGGATAAGGCGCAGCGGTCGGGCTGAACGGGGGGTTCGTGCACACAGCCCAGCTTGGAGCGAACGACCTACACCGAACTGAGATACCTACAGCGTGAGCTATGAGAAAGCGCCACGCTTCCCGAAGGGAGAAAGGCGGACAGGTATCC…
MACO1-L DNA	ATGCGGGCCCTGGTTGTTATAAGGCTTAGTCGAGTGACGGATGCCACGACTAGCCCTGAACGCCAACTGGAAAGTTGCCAGCAGCTCTGCGCACAGCGCGGGTGGGATGTGGTGGGTGTGGCTGAAGACTTGGACGTATCAGGCGCAGTGGACCCCTTTGACAGGAAACGGCGGCCCAACCTCGCTCGCTGGCTCGCTTTCGAGGAACAGCCGTTTGACGTGATTGTAGCGTACCGGGTGGATCGACTTACAAGATCAATTCGGCACTTGCAGCAGCTTGTTCATTGGGCCGAGGACCATAAGAAGTTGGTGGTCTCAGCGACGGAAGCACATTTTGACACCACAACACCATTCGCTGCAGTAGTAATCGCGCTGATGGGGACTGTCGCACAAATGGAG…
MACO1-L AA	MRALVVIRLSRVTDATTSPERQLESCQQLCAQRGWDVVGVAEDLDVSGAVDPFDRKRRPNLARWLAFEEQPFDVIVAYRVDRLTRSIRHLQQLVHWAEDHKKLVVSATEAHFDTTTPFAAVVIALMGTVAQMELEAIKERNRSAAHFNIRAGKYRGSLPPWGYLPTRVDGEWRLVPDPVQRERILEVYHRVVDNHEPLHLVAHDLNRRGVLSPKDYFAQLQGREPQGREWSATALKRSMISEAMLGYATLNGKTVRDDDGAPLVRAEPILTREQLEALRAELVKTSRAKPAVSTPSLLLRVLFCAVCGEPAYKMAGGHRKQALYRCRSMGFPKHCGNGTVAMAEWDAFCEEQVLDLLGDAERLEKVWVAGSDSAVELAEVNAELVDLTSLIGSPAYRAG…
MACO1-R Plasmid	AAAAAAACCACCGCTACCAGCGGTGGTTTGTTTGCCGGATCAAGAGCTACCAACTCTTTTTCCGAAGGTAACTGGCTTCAGCAGAGCGCAGATACCAAATACTGTTCTTCTAGTGTAGCCGTAGTTAGGCCACCACTTCAAGAACTCTGTAGCACCGCCTACATACCTCGCTCTGCTAATCCTGTTACCAGTGGCTGCTGCCAGTGGCGATAAGTCGTGTCTTACCGGGTTGGACTCAAGACGATAGTTACCGGATAAGGCGCAGCGGTCGGGCTGAACGGGGGGTTCGTGCACACAGCCCAGCTTGGAGCGAACGACCTACACCGAACTGAGATACCTACAGCGTGAGCTATGAGAAAGCGCCACGCTTCCCGAAGGGAGAAAGGCGGACAGGTATCC…
MACO1-R DNA	ATGCGGGCCCTGGTTGTTATAAGGCTTAGTCGAGTGACGGATGCCACGACTAGCCCTGAACGCCAACTGGAAAGTTGCCAGCAGCTCTGCGCACAGCGCGGGTGGGATGTGGTGGGTGTGGCTGAAGACTTGGACGTATCAGGCGCAGTGGACCCCTTTGACAGGAAACGGCGGCCCAACCTCGCTCGCTGGCTCGCTTTCGAGGAACAGCCGTTTGACGTGATTGTAGCGTACCGGGTGGATCGACTTACAAGATCAATTCGGCACTTGCAGCAGCTTGTTCATTGGGCCGAGGACCATAAGAAGTTGGTGGTCTCAGCGACGGAAGCACATTTTGACACCACAACACCATTCGCTGCAGTAGTAATCGCGCTGATGGGGACTGTCGCACAAATGGAG…
MACO1-R AA	MRALVVIRLSRVTDATTSPERQLESCQQLCAQRGWDVVGVAEDLDVSGAVDPFDRKRRPNLARWLAFEEQPFDVIVAYRVDRLTRSIRHLQQLVHWAEDHKKLVVSATEAHFDTTTPFAAVVIALMGTVAQMELEAIKERNRSAAHFNIRAGKYRGSLPPWGYLPTRVDGEWRLVPDPVQRERILEVYHRVVDNHEPLHLVAHDLNRRGVLSPKDYFAQLQGREPQGREWRAWSLKRSMISEAMLGYATLNGKTVRDDDGAPLVRAEPILTREQLEALRAELVKTSRAKPAVSTPSLLLRVLFCAVCGEPAYKMAGGPRKKGRYRCRSMGFPKHCGNGTVAMAEWDAFCEEQVLDLLGDAERLEKVWVAGSDSAVELAEVNAELVDLTSLIGSPAYRAG…
GYS1 expression construct
GYS1-L Plasmid	AAAAAAACCACCGCTACCAGCGGTGGTTTGTTTGCCGGATCAAGAGCTACCAACTCTTTTTCCGAAGGTAACTGGCTTCAGCAGAGCGCAGATACCAAATACTGTTCTTCTAGTGTAGCCGTAGTTAGGCCACCACTTCAAGAACTCTGTAGCACCGCCTACATACCTCGCTCTGCTAATCCTGTTACCAGTGGCTGCTGCCAGTGGCGATAAGTCGTGTCTTACCGGGTTGGACTCAAGACGATAGTTACCGGATAAGGCGCAGCGGTCGGGCTGAACGGGGGGTTCGTGCACACAGCCCAGCTTGGAGCGAACGACCTACACCGAACTGAGATACCTACAGCGTGAGCTATGAGAAAGCGCCACGCTTCCCGAAGGGAGAAAGGCGGACAGGTATCC…
GYS1-L DNA	ATGCGGGCCCTGGTTGTTATAAGGCTTAGTCGAGTGACGGATGCCACGACTAGCCCTGAACGCCAACTGGAAAGTTGCCAGCAGCTCTGCGCACAGCGCGGGTGGGATGTGGTGGGTGTGGCTGAAGACTTGGACGTATCAGGCGCAGTGGACCCCTTTGACAGGAAACGGCGGCCCAACCTCGCTCGCTGGCTCGCTTTCGAGGAACAGCCGTTTGACGTGATTGTAGCGTACCGGGTGGATCGACTTACAAGATCAATTCGGCACTTGCAGCAGCTTGTTCATTGGGCCGAGGACCATAAGAAGTTGGTGGTCTCAGCGACGGAAGCACATTTTGACACCACAACACCATTCGCTGCAGTAGTAATCGCGCTGATGGGGACTGTCGCACAAATGGAG…
GYS1-L AA	MRALVVIRLSRVTDATTSPERQLESCQQLCAQRGWDVVGVAEDLDVSGAVDPFDRKRRPNLARWLAFEEQPFDVIVAYRVDRLTRSIRHLQQLVHWAEDHKKLVVSATEAHFDTTTPFAAVVIALMGTVAQMELEAIKERNRSAAHFNIRAGKYRGSLPPWGYLPTRVDGEWRLVPDPVQRERILEVYHRVVDNHEPLHLVAHDLNRRGVLSPKDYFAQLQGREPQGREWHGWSLKVSMISEAMLGYATLNGKTVRDDDGAPLVRAEPILTREQLEALRAELVKTSRAKPAVSTPSLLLRVLFCAVCGEPAYKLARGSRKLALYRCRSMGFPKHCGNGTVAMAEWDAFCEEQVLDLLGDAERLEKVWVAGSDSAVELAEVNAELVDLTSLIGSPAYRAG…
GYS1-R Plasmid	AAAAAAACCACCGCTACCAGCGGTGGTTTGTTTGCCGGATCAAGAGCTACCAACTCTTTTTCCGAAGGTAACTGGCTTCAGCAGAGCGCAGATACCAAATACTGTTCTTCTAGTGTAGCCGTAGTTAGGCCACCACTTCAAGAACTCTGTAGCACCGCCTACATACCTCGCTCTGCTAATCCTGTTACCAGTGGCTGCTGCCAGTGGCGATAAGTCGTGTCTTACCGGGTTGGACTCAAGACGATAGTTACCGGATAAGGCGCAGCGGTCGGGCTGAACGGGGGGTTCGTGCACACAGCCCAGCTTGGAGCGAACGACCTACACCGAACTGAGATACCTACAGCGTGAGCTATGAGAAAGCGCCACGCTTCCCGAAGGGAGAAAGGCGGACAGGTATCC…
GYS1-R DNA	ATGCGGGCCCTGGTTGTTATAAGGCTTAGTCGAGTGACGGATGCCACGACTAGCCCTGAACGCCAACTGGAAAGTTGCCAGCAGCTCTGCGCACAGCGCGGGTGGGATGTGGTGGGTGTGGCTGAAGACTTGGACGTATCAGGCGCAGTGGACCCCTTTGACAGGAAACGGCGGCCCAACCTCGCTCGCTGGCTCGCTTTCGAGGAACAGCCGTTTGACGTGATTGTAGCGTACCGGGTGGATCGACTTACAAGATCAATTCGGCACTTGCAGCAGCTTGTTCATTGGGCCGAGGACCATAAGAAGTTGGTGGTCTCAGCGACGGAAGCACATTTTGACACCACAACACCATTCGCTGCAGTAGTAATCGCGCTGATGGGGACTGTCGCACAAATGGAG…
GYS1-R AA	MRALVVIRLSRVTDATTSPERQLESCQQLCAQRGWDVVGVAEDLDVSGAVDPFDRKRRPNLARWLAFEEQPFDVIVAYRVDRLTRSIRHLQQLVHWAEDHKKLVVSATEAHFDTTTPFAAVVIALMGTVAQMELEAIKERNRSAAHFNIRAGKYRGSLPPWGYLPTRVDGEWRLVPDPVQRERILEVYHRVVDNHEPLHLVAHDLNRRGVLSPKDYFAQLQGREPQGREWHGCTLKRSMISEAMLGYATLNGKTVRDDDGAPLVRAEPILTREQLEALRAELVKTSRAKPAVSTPSLLLRVLFCAVCGEPAYKNARGNRKRGRYRCRSMGFPKHCGNGTVAMAEWDAFCEEQVLDLLGDAERLEKVWVAGSDSAVELAEVNAELVDLTSLIGSPAYRAG…
MACO1 donor construct (MACO1-specific donor fragment contains WT-Bxb1 attP site with MACO1 central dinucleotide plus primer binding site to support TI assay)
Donor Plasmid	GTTTGCAAGCAGCAGATTACGCGCAGAAAAAAAGGATCTCAAGAAGATCCTTTGATCTTTTCTACGGGGTCTGACGCTCAGTGGAACGAAAACTCACGTTAAGGGATTTTGGTCATGAGATTATCAAAAAGGATCTTCACCTAGATCCTTTTAAATTAAAAATGAAGTTTTAAATCAATCTAAAGTATATATGAGTAAACTTGGTCTGACAGTTACCAATGCTTAATCAGTGAGGCACCTATCTCAGCGATCTGTCTATTTCGTTCATCCATAGTTGCCTGACTCCCCGTCGTGTAGATAACTACGATACGGGAGGGCTTACCATCTGGCCCCAGTGCTGCAATGATACCGCGAGACCCACGCTCACCGGCTCCAGATTTATCAGCAATAAACCAGCCA…
MACO1-specific donor fragment	GGTTTGTCTGGTCAACCACCGCGCACTCAGTGGTGTACGGTACAAACCAAGCAGCTCGGAGCCTCTCTGTCACTTGCTCTTTAGA
GYS1 donor construct (GYS1-specific donor fragment contains WT-Bxb1 attP site with GYS1 central dinucleotide plus primer binding site to support TI assay)
Donor Plasmid	GTTTGCAAGCAGCAGATTACGCGCAGAAAAAAAGGATCTCAAGAAGATCCTTTGATCTTTTCTACGGGGTCTGACGCTCAGTGGAACGAAAACTCACGTTAAGGGATTTTGGTCATGAGATTATCAAAAAGGATCTTCACCTAGATCCTTTTAAATTAAAAATGAAGTTTTAAATCAATCTAAAGTATATATGAGTAAACTTGGTCTGACAGTTACCAATGCTTAATCAGTGAGGCACCTATCTCAGCGATCTGTCTATTTCGTTCATCCATAGTTGCCTGACTCCCCGTCGTGTAGATAACTACGATACGGGAGGGCTTACCATCTGGCCCCAGTGCTGCAATGATACCGCGAGACCCACGCTCACCGGCTCCAGATTTATCAGCAATAAACCAGCCA…
GYS1-specific donor fragment	GGTTTGTCTGGTCAACCACCGCGCACTCAGTGGTGTACGGTACAAACCAGCCCGAACTTAGCTTCCCTCATCGCCTA
MACO1 PCR-based NGS assay - Primers
fw	ACACGACGCTCTTCCGATCTNNNNCAATTAGTTGGCTGTATAATTTGG
rev	GACGTGTGCTCTTCCGATCTTCTAAAGAGCAAGTGACAGAGAGG
GYS1 PCR-based NGS assay - Primers
fw	ACACGACGCTCTTCCGATCTNNNNCGATGTGTTCCTCCATGAAGCA
rev	GACGTGTGCTCTTCCGATCTTAGGCGATGAGGGAAGCTAAGT

### Sheet: Figures 3-5
TRAC constructs
TRAC-L Plasmid	AAAAAAACCACCGCTACCAGCGGTGGTTTGTTTGCCGGATCAAGAGCTACCAACTCTTTTTCCGAAGGTAACTGGCTTCAGCAGAGCGCAGATACCAAATACTGTTCTTCTAGTGTAGCCGTAGTTAGGCCACCACTTCAAGAACTCTGTAGCACCGCCTACATACCTCGCTCTGCTAATCCTGTTACCAGTGGCTGCTGCCAGTGGCGATAAGTCGTGTCTTACCGGGTTGGACTCAAGACGATAGTTACCGGATAAGGCGCAGCGGTCGGGCTGAACGGGGGGTTCGTGCACACAGCCCAGCTTGGAGCGAACGACCTACACCGAACTGAGATACCTACAGCGTGAGCTATGAGAAAGCGCCACGCTTCCCGAAGGGAGAAAGGCGGACAGGTATCC…
TRAC-L AA	MRALVVIRLSRVTDATTSPERQLESCQQLCAQRGWDVVGVAEDLDVSGAVDPFDRKRRPNLARWLAFEEQPFDVIVAYRVDRLTRSIRHLQQLVHWAEDHKKLVVSATEAHFDTTTPFAAVVIALMGTVAQMELEAIKERNRSAAHFNIRAGKYRGGLPPWGYLPTRVDGEWRLVPDPVQRERILEVYHRVVDNHEPLHLVAHDLNRRGVLSPKDYFAQLQGREPQGREWYGSALKQSMISEAMLGYATLNGKTVRKDDGAPLVRAEPILTREQLEALRAELVKTSRAKPAVSTPSLLLRVLFCAVCGEPAYKLARGPRKRAGYKCRSMGFPKHCGNGTVAMAEWDAFCEEQVLDLLGDAERLEKVWVAGSDSAVELAEVNAELVDLTSLIGSPAYRAG…
TRAC-R Plasmid	AAAAAAACCACCGCTACCAGCGGTGGTTTGTTTGCCGGATCAAGAGCTACCAACTCTTTTTCCGAAGGTAACTGGCTTCAGCAGAGCGCAGATACCAAATACTGTtCTTCTAGTGTAGCCGTAGTTAGGCCACCACTTCAAGAACTCTGTAGCACCGCCTACATACCTCGCTCTGCTAATCCTGTTACCAGTGGCTGCTGCCAGTGGCGATAAGTCGTGTCTTACCGGGTTGGACTCAAGACGATAGTTACCGGATAAGGCGCAGCGGTCGGGCTGAACGGGGGGTTCGTGCACACAGCCCAGCTTGGAGCGAACGACCTACACCGAACTGAGATACCTACAGCGTGAGCTATGAGAAAGCGCCACGCTTCCCGAAGGGAGAAAGGCGGACAGGTATCC…
TRAC-R AA	MRALVVIRLSRVTDATTSPERQLESCQQLCAQRGWDVVGVAEDLDVSGAVDPFDRKRRPNLARWLAFEEQPFDVIVAYRVDRLTRSIRHLQQLVHWAEDHKKLVVSATEAHFDTTTPFAAVVIALMGTVAQMELEAIKERNRSAAHFNIRAGKYRGGLPPWGYLPTRVDGEWRLVPDPVQRERILEVYHRVVDNHEPLHLVAHDLNRRGVLSPKDYFAQLQGREPQGREWSQWALKCSMISEAMLGYATLNGKTVRDDDGAPLVRAEPILTREQLEALRAELVKTSRAKPAVSTPSLLLRVLFCAVCGEPAYKRAWGKRKYAYYQCRSMGFPKHCGNGTVAMAEWDAFCEEQVLDLLGDAERLEKVWVAGSDSAVELAEVNAELVDLTSLIGSPAYRAG…
eeTRAC-L	TTGAGATCCTTTTTTTCTGCGCGTAATCTGCTGCTTGCAAACAAAAAAACCACCGCTACCAGCGGTGGTTTGTTTGCCGGATCAAGAGCTACCAACTCTTTTTCCGAAGGTAACTGGCTTCAGCAGAGCGCAGATACCAAATACTGTTCTTCTAGTGTAGCCGTAGTTAGGCCACCACTTCAAGAACTCTGTAGCACCGCCTACATACCTCGCTCTGCTAATCCTGTTACCAGTGGCTGCTGCCAGTGGCGATAAGTCGTGTCTTACCGGGTTGGACTCAAGACGATAGTTACCGGATAAGGCGCAGCGGTCGGGCTGAACGGGGGGTTCGTGCACACAGCCCAGCTTGGAGCGAACGACCTACACCGAACTGAGATACCTACAGCGTGAGCTATGAGA…
eeTRAC-R	TTGAGATCCTTTTTTTCTGCGCGTAATCTGCTGCTTGCAAACAAAAAAACCACCGCTACCAGCGGTGGTTTGTTTGCCGGATCAAGAGCTACCAACTCTTTTTCCGAAGGTAACTGGCTTCAGCAGAGCGCAGATACCAAATACTGTTCTTCTAGTGTAGCCGTAGTTAGGCCACCACTTCAAGAACTCTGTAGCACCGCCTACATACCTCGCTCTGCTAATCCTGTTACCAGTGGCTGCTGCCAGTGGCGATAAGTCGTGTCTTACCGGGTTGGACTCAAGACGATAGTTACCGGATAAGGCGCAGCGGTCGGGCTGAACGGGGGGTTCGTGCACACAGCCCAGCTTGGAGCGAACGACCTACACCGAACTGAGATACCTACAGCGTGAGCTATGAGA…
L-ZF-1	TGTGAAAGATTGACTGGTATTCTTAACTATGTTGCTCCTTTTACGCTATGTGGATACGCTGCTTTAATGCCTTTGTATCATGCTATTGCTTCCCGTATGGCTTTCATTTTCTCCTCCTTGTATAAATCCTGGTTGCTGTCTCTTTATGAGGAGTTGTGGCCCGTTGTCAGGCAACGTGGCGTGGTGTGCACTGTGTTTGCTGACGCAACCCCCACTGGTTGGGGCATTGCCACCACCTGTCAGCTCCTTTCCGGGACTTTCGCTTTCCCCCTCCCTATTGCCACGGCGGAACTCATCGCCGCCTGCCTTGCCCGCTGCTGGACAGGGGCTCGGCTGTTGGGCACTGACAATTCCGTGGTGTTGTCGGGGAAGCTGACGTCCTTTCCATGGCTGCTCGCC…
L-ZF-2	TGTGAAAGATTGACTGGTATTCTTAACTATGTTGCTCCTTTTACGCTATGTGGATACGCTGCTTTAATGCCTTTGTATCATGCTATTGCTTCCCGTATGGCTTTCATTTTCTCCTCCTTGTATAAATCCTGGTTGCTGTCTCTTTATGAGGAGTTGTGGCCCGTTGTCAGGCAACGTGGCGTGGTGTGCACTGTGTTTGCTGACGCAACCCCCACTGGTTGGGGCATTGCCACCACCTGTCAGCTCCTTTCCGGGACTTTCGCTTTCCCCCTCCCTATTGCCACGGCGGAACTCATCGCCGCCTGCCTTGCCCGCTGCTGGACAGGGGCTCGGCTGTTGGGCACTGACAATTCCGTGGTGTTGTCGGGGAAGCTGACGTCCTTTCCATGGCTGCTCGCC…
L-ZF-7	TGTGAAAGATTGACTGGTATTCTTAACTATGTTGCTCCTTTTACGCTATGTGGATACGCTGCTTTAATGCCTTTGTATCATGCTATTGCTTCCCGTATGGCTTTCATTTTCTCCTCCTTGTATAAATCCTGGTTGCTGTCTCTTTATGAGGAGTTGTGGCCCGTTGTCAGGCAACGTGGCGTGGTGTGCACTGTGTTTGCTGACGCAACCCCCACTGGTTGGGGCATTGCCACCACCTGTCAGCTCCTTTCCGGGACTTTCGCTTTCCCCCTCCCTATTGCCACGGCGGAACTCATCGCCGCCTGCCTTGCCCGCTGCTGGACAGGGGCTCGGCTGTTGGGCACTGACAATTCCGTGGTGTTGTCGGGGAAGCTGACGTCCTTTCCATGGCTGCTCGCC…
L-ZF-8	TGTGAAAGATTGACTGGTATTCTTAACTATGTTGCTCCTTTTACGCTATGTGGATACGCTGCTTTAATGCCTTTGTATCATGCTATTGCTTCCCGTATGGCTTTCATTTTCTCCTCCTTGTATAAATCCTGGTTGCTGTCTCTTTATGAGGAGTTGTGGCCCGTTGTCAGGCAACGTGGCGTGGTGTGCACTGTGTTTGCTGACGCAACCCCCACTGGTTGGGGCATTGCCACCACCTGTCAGCTCCTTTCCGGGACTTTCGCTTTCCCCCTCCCTATTGCCACGGCGGAACTCATCGCCGCCTGCCTTGCCCGCTGCTGGACAGGGGCTCGGCTGTTGGGCACTGACAATTCCGTGGTGTTGTCGGGGAAGCTGACGTCCTTTCCATGGCTGCTCGCC…
L-ZF-10	TGTGAAAGATTGACTGGTATTCTTAACTATGTTGCTCCTTTTACGCTATGTGGATACGCTGCTTTAATGCCTTTGTATCATGCTATTGCTTCCCGTATGGCTTTCATTTTCTCCTCCTTGTATAAATCCTGGTTGCTGTCTCTTTATGAGGAGTTGTGGCCCGTTGTCAGGCAACGTGGCGTGGTGTGCACTGTGTTTGCTGACGCAACCCCCACTGGTTGGGGCATTGCCACCACCTGTCAGCTCCTTTCCGGGACTTTCGCTTTCCCCCTCCCTATTGCCACGGCGGAACTCATCGCCGCCTGCCTTGCCCGCTGCTGGACAGGGGCTCGGCTGTTGGGCACTGACAATTCCGTGGTGTTGTCGGGGAAGCTGACGTCCTTTCCATGGCTGCTCGCC…
L-ZF-11	TGTGAAAGATTGACTGGTATTCTTAACTATGTTGCTCCTTTTACGCTATGTGGATACGCTGCTTTAATGCCTTTGTATCATGCTATTGCTTCCCGTATGGCTTTCATTTTCTCCTCCTTGTATAAATCCTGGTTGCTGTCTCTTTATGAGGAGTTGTGGCCCGTTGTCAGGCAACGTGGCGTGGTGTGCACTGTGTTTGCTGACGCAACCCCCACTGGTTGGGGCATTGCCACCACCTGTCAGCTCCTTTCCGGGACTTTCGCTTTCCCCCTCCCTATTGCCACGGCGGAACTCATCGCCGCCTGCCTTGCCCGCTGCTGGACAGGGGCTCGGCTGTTGGGCACTGACAATTCCGTGGTGTTGTCGGGGAAGCTGACGTCCTTTCCATGGCTGCTCGCC…
L-ZF-12	TGTGAAAGATTGACTGGTATTCTTAACTATGTTGCTCCTTTTACGCTATGTGGATACGCTGCTTTAATGCCTTTGTATCATGCTATTGCTTCCCGTATGGCTTTCATTTTCTCCTCCTTGTATAAATCCTGGTTGCTGTCTCTTTATGAGGAGTTGTGGCCCGTTGTCAGGCAACGTGGCGTGGTGTGCACTGTGTTTGCTGACGCAACCCCCACTGGTTGGGGCATTGCCACCACCTGTCAGCTCCTTTCCGGGACTTTCGCTTTCCCCCTCCCTATTGCCACGGCGGAACTCATCGCCGCCTGCCTTGCCCGCTGCTGGACAGGGGCTCGGCTGTTGGGCACTGACAATTCCGTGGTGTTGTCGGGGAAGCTGACGTCCTTTCCATGGCTGCTCGCC…
L-ZF-16	TGTGAAAGATTGACTGGTATTCTTAACTATGTTGCTCCTTTTACGCTATGTGGATACGCTGCTTTAATGCCTTTGTATCATGCTATTGCTTCCCGTATGGCTTTCATTTTCTCCTCCTTGTATAAATCCTGGTTGCTGTCTCTTTATGAGGAGTTGTGGCCCGTTGTCAGGCAACGTGGCGTGGTGTGCACTGTGTTTGCTGACGCAACCCCCACTGGTTGGGGCATTGCCACCACCTGTCAGCTCCTTTCCGGGACTTTCGCTTTCCCCCTCCCTATTGCCACGGCGGAACTCATCGCCGCCTGCCTTGCCCGCTGCTGGACAGGGGCTCGGCTGTTGGGCACTGACAATTCCGTGGTGTTGTCGGGGAAGCTGACGTCCTTTCCATGGCTGCTCGCC…
R-ZF-4a	TGTGAAAGATTGACTGGTATTCTTAACTATGTTGCTCCTTTTACGCTATGTGGATACGCTGCTTTAATGCCTTTGTATCATGCTATTGCTTCCCGTATGGCTTTCATTTTCTCCTCCTTGTATAAATCCTGGTTGCTGTCTCTTTATGAGGAGTTGTGGCCCGTTGTCAGGCAACGTGGCGTGGTGTGCACTGTGTTTGCTGACGCAACCCCCACTGGTTGGGGCATTGCCACCACCTGTCAGCTCCTTTCCGGGACTTTCGCTTTCCCCCTCCCTATTGCCACGGCGGAACTCATCGCCGCCTGCCTTGCCCGCTGCTGGACAGGGGCTCGGCTGTTGGGCACTGACAATTCCGTGGTGTTGTCGGGGAAGCTGACGTCCTTTCCATGGCTGCTCGCC…
R-ZF-4b	TGTGAAAGATTGACTGGTATTCTTAACTATGTTGCTCCTTTTACGCTATGTGGATACGCTGCTTTAATGCCTTTGTATCATGCTATTGCTTCCCGTATGGCTTTCATTTTCTCCTCCTTGTATAAATCCTGGTTGCTGTCTCTTTATGAGGAGTTGTGGCCCGTTGTCAGGCAACGTGGCGTGGTGTGCACTGTGTTTGCTGACGCAACCCCCACTGGTTGGGGCATTGCCACCACCTGTCAGCTCCTTTCCGGGACTTTCGCTTTCCCCCTCCCTATTGCCACGGCGGAACTCATCGCCGCCTGCCTTGCCCGCTGCTGGACAGGGGCTCGGCTGTTGGGCACTGACAATTCCGTGGTGTTGTCGGGGAAGCTGACGTCCTTTCCATGGCTGCTCGCC…
R-ZF-5	TGTGAAAGATTGACTGGTATTCTTAACTATGTTGCTCCTTTTACGCTATGTGGATACGCTGCTTTAATGCCTTTGTATCATGCTATTGCTTCCCGTATGGCTTTCATTTTCTCCTCCTTGTATAAATCCTGGTTGCTGTCTCTTTATGAGGAGTTGTGGCCCGTTGTCAGGCAACGTGGCGTGGTGTGCACTGTGTTTGCTGACGCAACCCCCACTGGTTGGGGCATTGCCACCACCTGTCAGCTCCTTTCCGGGACTTTCGCTTTCCCCCTCCCTATTGCCACGGCGGAACTCATCGCCGCCTGCCTTGCCCGCTGCTGGACAGGGGCTCGGCTGTTGGGCACTGACAATTCCGTGGTGTTGTCGGGGAAGCTGACGTCCTTTCCATGGCTGCTCGCC…
R-ZF-8	TGTGAAAGATTGACTGGTATTCTTAACTATGTTGCTCCTTTTACGCTATGTGGATACGCTGCTTTAATGCCTTTGTATCATGCTATTGCTTCCCGTATGGCTTTCATTTTCTCCTCCTTGTATAAATCCTGGTTGCTGTCTCTTTATGAGGAGTTGTGGCCCGTTGTCAGGCAACGTGGCGTGGTGTGCACTGTGTTTGCTGACGCAACCCCCACTGGTTGGGGCATTGCCACCACCTGTCAGCTCCTTTCCGGGACTTTCGCTTTCCCCCTCCCTATTGCCACGGCGGAACTCATCGCCGCCTGCCTTGCCCGCTGCTGGACAGGGGCTCGGCTGTTGGGCACTGACAATTCCGTGGTGTTGTCGGGGAAGCTGACGTCCTTTCCATGGCTGCTCGCC…
R-ZF-10a	TGTGAAAGATTGACTGGTATTCTTAACTATGTTGCTCCTTTTACGCTATGTGGATACGCTGCTTTAATGCCTTTGTATCATGCTATTGCTTCCCGTATGGCTTTCATTTTCTCCTCCTTGTATAAATCCTGGTTGCTGTCTCTTTATGAGGAGTTGTGGCCCGTTGTCAGGCAACGTGGCGTGGTGTGCACTGTGTTTGCTGACGCAACCCCCACTGGTTGGGGCATTGCCACCACCTGTCAGCTCCTTTCCGGGACTTTCGCTTTCCCCCTCCCTATTGCCACGGCGGAACTCATCGCCGCCTGCCTTGCCCGCTGCTGGACAGGGGCTCGGCTGTTGGGCACTGACAATTCCGTGGTGTTGTCGGGGAAGCTGACGTCCTTTCCATGGCTGCTCGCC…
R-ZF-10b	TGTGAAAGATTGACTGGTATTCTTAACTATGTTGCTCCTTTTACGCTATGTGGATACGCTGCTTTAATGCCTTTGTATCATGCTATTGCTTCCCGTATGGCTTTCATTTTCTCCTCCTTGTATAAATCCTGGTTGCTGTCTCTTTATGAGGAGTTGTGGCCCGTTGTCAGGCAACGTGGCGTGGTGTGCACTGTGTTTGCTGACGCAACCCCCACTGGTTGGGGCATTGCCACCACCTGTCAGCTCCTTTCCGGGACTTTCGCTTTCCCCCTCCCTATTGCCACGGCGGAACTCATCGCCGCCTGCCTTGCCCGCTGCTGGACAGGGGCTCGGCTGTTGGGCACTGACAATTCCGTGGTGTTGTCGGGGAAGCTGACGTCCTTTCCATGGCTGCTCGCC…
R-ZF-15	TGTGAAAGATTGACTGGTATTCTTAACTATGTTGCTCCTTTTACGCTATGTGGATACGCTGCTTTAATGCCTTTGTATCATGCTATTGCTTCCCGTATGGCTTTCATTTTCTCCTCCTTGTATAAATCCTGGTTGCTGTCTCTTTATGAGGAGTTGTGGCCCGTTGTCAGGCAACGTGGCGTGGTGTGCACTGTGTTTGCTGACGCAACCCCCACTGGTTGGGGCATTGCCACCACCTGTCAGCTCCTTTCCGGGACTTTCGCTTTCCCCCTCCCTATTGCCACGGCGGAACTCATCGCCGCCTGCCTTGCCCGCTGCTGGACAGGGGCTCGGCTGTTGGGCACTGACAATTCCGTGGTGTTGTCGGGGAAGCTGACGTCCTTTCCATGGCTGCTCGCC…
R-ZF-16	TGTGAAAGATTGACTGGTATTCTTAACTATGTTGCTCCTTTTACGCTATGTGGATACGCTGCTTTAATGCCTTTGTATCATGCTATTGCTTCCCGTATGGCTTTCATTTTCTCCTCCTTGTATAAATCCTGGTTGCTGTCTCTTTATGAGGAGTTGTGGCCCGTTGTCAGGCAACGTGGCGTGGTGTGCACTGTGTTTGCTGACGCAACCCCCACTGGTTGGGGCATTGCCACCACCTGTCAGCTCCTTTCCGGGACTTTCGCTTTCCCCCTCCCTATTGCCACGGCGGAACTCATCGCCGCCTGCCTTGCCCGCTGCTGGACAGGGGCTCGGCTGTTGGGCACTGACAATTCCGTGGTGTTGTCGGGGAAGCTGACGTCCTTTCCATGGCTGCTCGCC…
eeTRAC_L-ZF-7	TGTGAAAGATTGACTGGTATTCTTAACTATGTTGCTCCTTTTACGCTATGTGGATACGCTGCTTTAATGCCTTTGTATCATGCTATTGCTTCCCGTATGGCTTTCATTTTCTCCTCCTTGTATAAATCCTGGTTGCTGTCTCTTTATGAGGAGTTGTGGCCCGTTGTCAGGCAACGTGGCGTGGTGTGCACTGTGTTTGCTGACGCAACCCCCACTGGTTGGGGCATTGCCACCACCTGTCAGCTCCTTTCCGGGACTTTCGCTTTCCCCCTCCCTATTGCCACGGCGGAACTCATCGCCGCCTGCCTTGCCCGCTGCTGGACAGGGGCTCGGCTGTTGGGCACTGACAATTCCGTGGTGTTGTCGGGGAAGCTGACGTCCTTTCCATGGCTGCTCGCC…
eeTRAC_R-ZF-5	TGTGAAAGATTGACTGGTATTCTTAACTATGTTGCTCCTTTTACGCTATGTGGATACGCTGCTTTAATGCCTTTGTATCATGCTATTGCTTCCCGTATGGCTTTCATTTTCTCCTCCTTGTATAAATCCTGGTTGCTGTCTCTTTATGAGGAGTTGTGGCCCGTTGTCAGGCAACGTGGCGTGGTGTGCACTGTGTTTGCTGACGCAACCCCCACTGGTTGGGGCATTGCCACCACCTGTCAGCTCCTTTCCGGGACTTTCGCTTTCCCCCTCCCTATTGCCACGGCGGAACTCATCGCCGCCTGCCTTGCCCGCTGCTGGACAGGGGCTCGGCTGTTGGGCACTGACAATTCCGTGGTGTTGTCGGGGAAGCTGACGTCCTTTCCATGGCTGCTCGCC…
AAVS1 constructs
AAVS1-L Plasmid	AAAAAAACCACCGCTACCAGCGGTGGTTTGTTTGCCGGATCAAGAGCTACCAACTCTTTTTCCGAAGGTAACTGGCTTCAGCAGAGCGCAGATACCAAATACTGTTCTTCTAGTGTAGCCGTAGTTAGGCCACCACTTCAAGAACTCTGTAGCACCGCCTACATACCTCGCTCTGCTAATCCTGTTACCAGTGGCTGCTGCCAGTGGCGATAAGTCGTGTCTTACCGGGTTGGACTCAAGACGATAGTTACCGGATAAGGCGCAGCGGTCGGGCTGAACGGGGGGTTCGTGCACACAGCCCAGCTTGGAGCGAACGACCTACACCGAACTGAGATACCTACAGCGTGAGCTATGAGAAAGCGCCACGCTTCCCGAAGGGAGAAAGGCGGACAGGTATCC…
AAVS1-L AA	MRALVVIRLSRVTDATTSPERQLESCQQLCAQRGWDVVGVAEDLDVSGAVDPFDRKRRPNLARWLAFEEQPFDVIVAYRVDRLTRSIRHLQQLVHWAEDHKKLVVSATEAHFDTTTPFAAVVIALMGTVAQMELEAIKERNRSAAHFNIRAGKYRGGLPPWGYLPTRVDGEWRLVPDPVQRERILEVYHRVVDNHEPLHLVAHDLNRRGVLSPKDYFAQLQGREPQGREWYPWSLRRSMISEAMLGYATLNGKTVRDDDGAPLVRAEPILTREQLEALRAELVKTSRAKPAVSTPSLLLRVLFCAVCGEPAYKKAWGSRKTRLYRCRSMGFPKHCGNGTVAMAEWDAFCEEQVLDLLGDAERLEKVWVAGSDSAVELAEVNAELVDLTSLIGSPAYRAG…
AAVS1-R Plasmid	AAAAAAACCACCGCTACCAGCGGTGGTTTGTTTGCCGGATCAAGAGCTACCAACTCTTTTTCCGAAGGTAACTGGCTTCAGCAGAGCGCAGATACCAAATACTGTTCTTCTAGTGTAGCCGTAGTTAGGCCACCACTTCAAGAACTCTGTAGCACCGCCTACATACCTCGCTCTGCTAATCCTGTTACCAGTGGCTGCTGCCAGTGGCGATAAGTCGTGTCTTACCGGGTTGGACTCAAGACGATAGTTACCGGATAAGGCGCAGCGGTCGGGCTGAACGGGGGGTTCGTGCACACAGCCCAGCTTGGAGCGAACGACCTACACCGAACTGAGATACCTACAGCGTGAGCTATGAGAAAGCGCCACGCTTCCCGAAGGGAGAAAGGCGGACAGGTATCC…
AAVS1-R AA	MRALVVIRLSRVTDATTSPERQLESCQQLCAQRGWDVVGVAEDLDVSGAVDPFDRKRRPNLARWLAFEEQPFDVIVAYRVDRLTRSIRHLQQLVHWAEDHKKLVVSATEAHFDTTTPFAAVVIALMGTVAQMELEAIKERNRSAAHFNIRAGKYRGGLPPWGYLPTRVDGEWRLVPDPVQRERILEVYHRVVDNHEPLHLVAHDLNRRGVLSPKDYFAQLQGREPQGREWAGGNLKRSMISEAMLGYATLNGKTVRDDDGAPLVRAEPILTREQLEALRAELVKTSRAKPAVSTPSLLLRVLFCAVCGEPAYKMARGGRKSAIYYCRSMGFPKHCGNGTVAMAEWDAFCEEQVLDLLGDAERLEKVWVAGSDSAVELAEVNAELVDLTSLIGSPAYRAG…
eeAAVS1-L Plasmid	TTGAGATCCTTTTTTTCTGCGCGTAATCTGCTGCTTGCAAACAAAAAAACCACCGCTACCAGCGGTGGTTTGTTTGCCGGATCAAGAGCTACCAACTCTTTTTCCGAAGGTAACTGGCTTCAGCAGAGCGCAGATACCAAATACTGTTCTTCTAGTGTAGCCGTAGTTAGGCCACCACTTCAAGAACTCTGTAGCACCGCCTACATACCTCGCTCTGCTAATCCTGTTACCAGTGGCTGCTGCCAGTGGCGATAAGTCGTGTCTTACCGGGTTGGACTCAAGACGATAGTTACCGGATAAGGCGCAGCGGTCGGGCTGAACGGGGGGTTCGTGCACACAGCCCAGCTTGGAGCGAACGACCTACACCGAACTGAGATACCTACAGCGTGAGCTATGAGA…
eeAAVS1-R Plasmid	TTGAGATCCTTTTTTTCTGCGCGTAATCTGCTGCTTGCAAACAAAAAAACCACCGCTACCAGCGGTGGTTTGTTTGCCGGATCAAGAGCTACCAACTCTTTTTCCGAAGGTAACTGGCTTCAGCAGAGCGCAGATACCAAATACTGTTCTTCTAGTGTAGCCGTAGTTAGGCCACCACTTCAAGAACTCTGTAGCACCGCCTACATACCTCGCTCTGCTAATCCTGTTACCAGTGGCTGCTGCCAGTGGCGATAAGTCGTGTCTTACCGGGTTGGACTCAAGACGATAGTTACCGGATAAGGCGCAGCGGTCGGGCTGAACGGGGGGTTCGTGCACACAGCCCAGCTTGGAGCGAACGACCTACACCGAACTGAGATACCTACAGCGTGAGCTATGAGA…
eeAAVS1-L DNA	ATGCGGGCCCTGGTTGTTATAAGGCTTAGTCGAGTGACGGATGCCACGACTAGCCCTGAACGCCAACTGGAAAGTTGCCAGCAGCTCTGCGCACAGCGCGGGTGGGATGTGGTGGGTGTGGCTGAAGACTTGGACGTATCAGGCGCAGTGGACCCCTTTGACAGGAAACGGCGGCCCAACCTCGCTCGCTGGCTCGCTTTCGAGGAACAGCCGTTTGACGCCATTGTAGCGTACCGGGTGGATCGACTTACAAGATCAATTCGGCACTTGCAGCAGCTTGTTCATTGGGCCGAGGACCATAAGAAGTTGGTGGTCTCAGCGACGGAAGCACATTTTGACACCACAACACCATTCGCTGCAGTAGTAATCGCGCTGATGGGGACTGTCGCACAAATGGAG…
eeAAVS1-R DNA	ATGCGGGCCCTGGTTGTTATAAGGCTTAGTCGAGTGACGGATGCCACGACTAGCCCTGAACGCCAACTGGAAAGTTGCCAGCAGCTCTGCGCACAGCGCGGGTGGGATGTGGTGGGTGTGGCTGAAGACTTGGACGTATCAGGCGCAGTGGACCCCTTTGACAGGAAACGGCGGCCCAACCTCGCTCGCTGGCTCGCTTTCGAGGAACAGCCGTTTGACGCCATTGTAGCGTACCGGGTGGATCGACTTACAAGATCAATTCGGCACTTGCAGCAGCTTGTTCATTGGGCCGAGGACCATAAGAAGTTGGTGGTCTCAGCGACGGAAGCACATTTTGACACCACAACACCATTCGCTGCAGTAGTAATCGCGCTGATGGGGACTGTCGCACAAATGGAG…
TRAC donor construct (TRAC-specific donor fragment contains WT-Bxb1 attP site with TRAC central dinucleotide plus primer binding site to support TI assay)
Donor Plasmid	AGTTCGGTGTAGGTCGTTCGCTCCAAGCTGGGCTGTGTGCACGAACCCCCCGTTCAGCCCGACCGCTGCGCCTTATCCGGTAACTATCGTCTTGAGTCCAACCCGGTAAGACACGACTTATCGCCACTGGCAGCAGCCACTGGTAACAGGATTAGCAGAGCGAGGTATGTAGGCGGTGCTACAGAGTTCTTGAAGTGGTGGCCTAACTACGGCTACACTAGAAGAACAGTATTTGGTATCTGCGCTCTGCTGAAGCCAGTTACCTTCGGAAAAAGAGTTGGTAGCTCTTGATCCGGCAAACAAACCACCGCTGGTAGCGGTGGTTTTTTTGTTTGCAAGCAGCAGATTACGCGCAGAAAAAAAGGATCTCAAGAAGATCCTTTGATCTTTTCTACGGGG…
TRAC-specific donor fragment	GGTTTGTCTGGTCAACCACCGCGGTCTCAGTGGTGTACGGTACAAACCTCCCGTCATCCAGGTGCTCATATGCTGTAAGTTCCC
Nanaoplasmid donor	CGCGTTAATGATTTTTATCAAAATCATTAAGTTAAGGTAGATACACATCTTGTCATATGATCAAATGGTTTCGCCAAAAATCAATAATCAGACAACAAGATGTGCGAACTCAATATTTTACACAACTCTCTTTACCAATTCTACTGTACAGATCAGCAGTTCAACCTGTTGATAGTATGTACTAAGCTCTCATGTTTAATGTACTAAGCTCTCATGTTTAATGTACTAAGCTCTCATGTTTAATGAACTAAACCCTCATGGCTAATGTACTAAGCTCTCATGGCTAATGTACTAAGCTCTCATGTTTCACGTACTAAGCTCTCATGTTTGAACAATAAAATTAATATAAATCAGCAACTTAAATAGCCTCTAAGGTTTTAAGTTTTATAAGAAAAAAAA…
AAVS1 donor construct (AAVS1-specific donor fragment contains WT-Bxb1 attP site with AAVS1 central dinucleotide plus primer binding site to support TI assay)
Donor Plasmid	GTTTGCAAGCAGCAGATTACGCGCAGAAAAAAAGGATCTCAAGAAGATCCTTTGATCTTTTCTACGGGGTCTGACGCTCAGTGGAACGAAAACTCACGTTAAGGGATTTTGGTCATGAGATTATCAAAAAGGATCTTCACCTAGATCCTTTTAAATTAAAAATGAAGTTTTAAATCAATCTAAAGTATATATGAGTAAACTTGGTCTGACAGTTACCAATGCTTAATCAGTGAGGCACCTATCTCAGCGATCTGTCTATTTCGTTCATCCATAGTTGCCTGACTCCCCGTCGTGTAGATAACTACGATACGGGAGGGCTTACCATCTGGCCCCAGTGCTGCAATGATACCGCGAGACCCACGCTCACCGGCTCCAGATTTATCAGCAATAAACCAGCCA…
AAVS1-specific donor fragment	GGTTTGTCTGGTCAACCACCGCGCTCTCAGTGGTGTACGGTACAAACCGAAGCAGCCCGGCCTTAGGGAAGCGGGACCCTGCTCTGGGCGGAGGAATATGTC
TRAC PCR-based NGS assay - Primers
fw	ACACGACGCTCTTCCGATCTNNNNGCCAGGGTCATGCAACATGTAC
rev	GACGTGTGCTCTTCCGATCTGGGAACTTACAGCATATGAGC
AAVS1 ddPCR primers and probes
attL fw	gcatgagatggtggacgag
attL rev	ggccggtgacatattcctc
attL probe	/56-FAM/CGCCTCTCC/ZEN/TGGGCTCTCAGTGGTGTACG/3IABkFQ/
reference fw	agcacaccttgatcttcacc
reference rev	agtctctgtcccgattttgg
reference probe	/5HEX/CGGATCCCG/ZEN/CGCCCAACTCAAGATTGG/3IABkFQ/
Misc
eeWT	TTGAGATCCTTTTTTTCTGCGCGTAATCTGCTGCTTGCAAACAAAAAAACCACCGCTACCAGCGGTGGTTTGTTTGCCGGATCAAGAGCTACCAACTCTTTTTCCGAAGGTAACTGGCTTCAGCAGAGCGCAGATACCAAATACTGTTCTTCTAGTGTAGCCGTAGTTAGGCCACCACTTCAAGAACTCTGTAGCACCGCCTACATACCTCGCTCTGCTAATCCTGTTACCAGTGGCTGCTGCCAGTGGCGATAAGTCGTGTCTTACCGGGTTGGACTCAAGACGATAGTTACCGGATAAGGCGCAGCGGTCGGGCTGAACGGGGGGTTCGTGCACACAGCCCAGCTTGGAGCGAACGACCTACACCGAACTGAGATACCTACAGCGTGAGCTATGAGA…

### Sheet: attB landing pad generation
ZFN	Parental AAVS1 ZFN from Miller et al. (2019)
Ultramer	5’-AGGAGACTAGGAAGGAGGAGGCCTAAGGATGGGGCTTTTCGGCCGGCTTGTCGACGACGGCGGTCTCCGTCGTCAGGATCATCCGGCAGATAAAAGTACCCAGAACCAGAGCCACATTAACCGGCC-3’

### Sheet: Bxb1 variant assembly
	sequence (5'->3')
DF148	gcagagctctctggctaactagagaacccactgcttactggcttatcgaaattaatacgactcactatagggagagccaagctgactagcgtttaaacttaagctgatccactagtccagtgtggtggaattcgccaccatgcgggccctggttgttataaggcttagtcgagtgacggatgccacgactagccctgaacgccaactggaaagttgccagcagctctgcgcacagcgcgggtgggatgtggtgggtgtggctgaagacttggacgtatcaggcgcagtggacccctttgacaggaaacggcggcccaacctcgctcgctggctcgctttcgaggaacagccgtttgacgtgattgtagcgtaccgggtggatcgacttacaagatcaat…
DF164	cgccttctgtgaagagcaagttctcgatttgctcggtgatgcagaacggcttgaaaaggtttgggtggccggttctgacagtgctgtggagctggcggaggttaatgcagagcttgtagatctcacgtctctgatcggtagtccagcgtaccgcgcaggatctccccaacgagaagctcttgacgctagaatagcagctttggcggccagacaggaagaattggagggcttggaagcacggcctagcgggtgggagtggcgggaaacaggtcaacggtttggtgattggtggcgcgaacaagacaccgcagcaaaaaatacgtggctcagaagcatgaacgtacgccttacttttgacgtgcgaggcggactgacacgcaccatagatttcggagatct…
