## Supplementary material for "Reprogrammed Serine Integrases Enable Precise Integration of Synthetic DNA": MINT_Source_Data

### Sheet: Fig. 1f
	-11	-10	-9
SATALKR average
A	0.3514	0.74629	0.01422
C	0.26388	0.00356	0.86157
G	0.21685	0.23267	0.00066
T	0.16787	0.01749	0.12355
AGGNLKR average
A	0.21697	0.00019	0.08629
C	0.17007	0	0.90968
G	0.45942	5e-05	0.00044
T	0.15354	0.99976	0.00359
LGTNLKR average
A	0.84465	0.00099	0.00037
C	0.0064	0.00064	0.99562
G	0.11754	0.00417	6e-05
T	0.03142	0.99419	0.00395
SGTGLKK average
A	0.23047	0.9993	0.99879
C	0.39657	0	0.00073
G	0.372	0.00057	2e-05
T	0.00096	0.00013	0.00046
SGSALKT average
A	0.89727	0.99756	0.0006
C	0.09889	0.00093	0.02206
G	0.0031	0.00069	0.02212
T	0.00074	0.00083	0.95522
AAWALRR average
A	0.00042	0.98442	0.00011
C	0.98477	0.00015	0.99974
G	0.00232	0.0002	4e-05
T	0.01249	0.01524	0.0001
GGRSLKR average
A	0.80554	0.00285	0.00016
C	0.00106	0.00034	0.9997
G	0.19292	0.9773	3e-05
T	0.00048	0.0195	0.00012
SGYNLRR average
A	0.00111	0.00036	0.0003
C	0.99879	3e-05	0.99965
G	8e-05	5e-05	1e-05
T	2e-05	0.99956	3e-05
SGWGLKK average
A	0.00539	0.93447	0.99637
C	0.99448	7e-05	0.00212
G	7e-05	0.00235	0.00067
T	6e-05	0.06312	0.00084
SGWALRQ average
A	0.0187	0.9572	0.09789
C	0.96775	0.00046	0.06017
G	0.00848	0.01272	0.10565
T	0.00507	0.02962	0.73628
SARALSR average
A	0.00385	0.99408	0.00028
C	0.00197	0.00028	0.99828
G	0.99305	0.00515	2e-05
T	0.00113	0.0005	0.00142
RADTLRR average
A	0.00077	0.08986	0.00071
C	0.99911	0.00063	0.99898
G	8e-05	0.90807	0.00015
T	3e-05	0.00145	0.00016
YSRNLKR average
A	0.00188	0.00038	8e-05
C	0.00439	0.00034	0.99985
G	0.99365	0.00073	2e-05
T	8e-05	0.99855	5e-05
SRNGLRK average
A	0.00284	0.99623	0.99429
C	0.00164	0.00185	0.0055
G	0.99527	0.00095	4e-05
T	0.00025	0.00097	0.00017
RGHALKN average
A	0.9701	0.01169	0.10597
C	0.02379	0.96806	0.04361
G	0.001	0.00289	0.00757
T	0.00511	0.01736	0.84285
GGSHLKR average
A	0.09027	0.02739	0.00481
C	0.02297	0.94101	0.99233
G	0.88248	0.0111	0.00077
T	0.00427	0.0205	0.0021
TTRTLKR average
A	0.00665	0.00305	0.00112
C	0.00251	0.00085	0.99866
G	0.99065	0.99153	5e-05
T	0.00019	0.00458	0.00017
AVQNLKR average
A	0.00757	0.07711	0.00057
C	0.07765	0.00067	0.99904
G	0.0321	0.00651	0.00015
T	0.88268	0.91571	0.00024
RAAFLKK average
A	0.99832	0.00075	0.91326
C	0.00105	0.93323	0.00536
G	0.00052	0.0008	6e-05
T	0.00011	0.06521	0.08131
RAWTLKC average
A	0.00104	0.01079	0.09205
C	0.99877	0.00047	0.01669
G	8e-05	0.00035	0.81119
T	0.00012	0.98838	0.08007

### Sheet: Fig. 2d
	MACO1							GYS1
	Untreated	WT	L + WT	R + WT	L + R + WT			Untreated	WT	L + WT	R + WT	L + R + WT
	0	0.7	7.63	10.04	35.04			0	0.25	9.06	17.16	40.49
	0	0.76	8.75	11.73	34.52			0	0.05	8.72	14.28	41.83
	0	0.81	8.51	11.84	34.62			0	0.2	9.85	13.1	39.15
	0	1.14	8.24	13.65	35.48			0	0.4	10.75	15	25.47
mean	0	0.8525	8.2825	11.815	34.915		mean	0	0.225	9.595	14.885	36.735
s.d.	0	0.170496	0.417695	1.27727	0.380099		s.d.	0	0.125	0.782768	1.47827	6.57251

### Sheet: Fig. 2e
MACO1-L + MACO1-R + WT			GYS1-L + GYS1-R + WT
Integration Position	Average Integration Counts		Integration Position	Average Integration Counts
chr1:25477438-25477441	818		chr19:48971016-48971019	573
chr19:57245021-57245024	17.25		chr2:178863047-178863050	25
chr16:25775345-25775348	9.75		chr12:104547666-104547669	20.5
chr5:10370881-10370884	9.25		chr17:55731453-55731456	13
chr12:104547666-104547669	8.75		chr1:36752964-36752967	12.5
chr8:121991342-121991345	7.25		chr6:16124514-16124517	11.75
chr5:179235175-179235178	6.75		chr3:156772574-156772577	11.25
chr7:130147379-130147382	6.75		chr5:57173861-57173864	9.75
chr6:75636922-75636925	6.5		chr15:58555692-58555695	8.5
chr1:16499963-16499966	6.25		chr5:179235175-179235178	7.25
chr8:61696634-61696637	6.25		chr19:45847636-45847640	6
chr3:182603155-182603158	6		chr20:44027479-44027482	6
chr4:102867770-102867773	5.25		chr1:25477438-25477441	5.5
chr11:67561334-67561337	5		chr17:50501378-50501381	4.75
chr6:150150975-150150978	5		chr1:224535614-224535618	4.5

### Sheet: Fig. 3c
	AAVS1
	Untreated	L + WT	R + WT	L + R + WT	eeL + eeR + eeWT
	0.03	0.03	0.08	0.97	13.5515
	0.09	0.1	0.15	1.18	13.7595
	0.05	0	0.05	0.93	10.1523
	0.09	0.21	0.15	1.36	18.819
	0.16	0.01	0.01	0.9
	0.03		0.03	0.83
mean	0.075	0.07	0.0783333	1.02833	14.0706
s.d.	0.0453689	0.0782304	0.0548989	0.183432	3.09298

### Sheet: Fig. 3d
	TRAC
	Untreated	L + WT	R + WT	L + R + WT	eeL + eeR + eeWT
	0	0	0	0.96	18
	0	0	0	1.25	16.09
	0	0	0	0.72	19.38
	0	0	0	1.27
mean	0	0	0	1.05	17.8233
s.d.	0	0	0	0.226605	1.34893

### Sheet: Fig. 4a
	L-ZF-16	L-ZF-12	L-ZF-11	L-ZF-10	L-ZF-8	L-ZF-7	L-ZF-2	L-ZF-1
	0.20597	0.179104	1.02985	1.78209	1.26269	2.10448	0.376119	0.895522
	0.367164	0.295522	0.179104	2.4	1.56716	3.39403	0.402985	1.00299
	0.286567	0.232836	0.573134	2.11343	1.55821	3.5194	0.877612	1.27164
mean	0.286567	0.235821	0.59403	2.09851	1.46269	3.00597	0.552239	1.05672
s.d.	0.0658072	0.0475743	0.34763	0.252481	0.141468	0.639503	0.230335	0.158181
	R-ZF-4a	R-ZF-4b	R-ZF-5	R-ZF-8	R-ZF-10a	R-ZF-10b	R-ZF-15	R-ZF-16
	3.38508	6.87761	5.49851	4.43284	3.33134	4.69254	0.707463	0.322388
	4.86269	6.45672	8.95522	6.28657	2.74925	5.76716	1.74627	1.18209
	4.68358	8.24776	9.44776	6.51045	2.68657	5.5791	0.886567	1.29851
mean	4.31045	7.19403	7.96716	5.74328	2.92239	5.34627	1.11343	0.934328
s.d.	0.65841	0.764657	1.75715	0.931123	0.290305	0.46859	0.453417	0.435309

### Sheet: Fig. 4b
	WT + TRAC-L + TRAC-R	WT + TRAC-L-ZF-7 + TRAC-R	WT + TRAC-L + TRAC-R-ZF-5	WT + TRAC-L-ZF-7 + TRAC-R-ZF-5
	0.21	2.04	10.96	13.18
	1.79	2.54	12.37	14.8
	0.87	3.53	11.97	15.62
	1.18
	0.82
	1.36
mean	1.03833	2.70333	11.7667	14.5333
s.d.	0.491712	0.619157	0.593315	1.01382

### Sheet: Fig. 4c
TRAC-L + TRAC-R + WT			TRAC-L-ZF-7 + TRAC-R-ZF-5 + WT
Integration Position	Average Integration Signal		Integration Position	Average Integration Signal
chr4:184382594-184382597	73.25		chr14:22549451-22549454	710
chr14:22549451-22549454	48.75		chr4:184382594-184382597	82.25
chr6:36272792-36272795	11		chr1:205211677-205211680	26
chr1:205211677-205211680	10.25		chr11:93987216-93987218	18.75
chr11:93987170-93987218	9.25		chr3:37249494-37249497	10.75
chr3:11576505-11576508	7.25		chr11:106021240-106021243	10
chr19:43703328-43703331	5.75		chr1:184151114-184151117	8.75
chr3:183589181-183589184	5		chr10:21912894-21912897	8
chr15:41936003-41936006	4		chr7:157041651-157041654	6.75
chr16:18798823-18798826	3.75		chr3:11576505-11576508	5.25
chr3:37249494-37249497	3.75		chr3:183589181-183589184	5
chrX:12872972-12872975	3.25		chr7:155193333-155193336	4.75
chrX:37684248-37684251	3.25		chr10:2735821-2735824	4.5
chr1:218729438-218729441	3		chr1:43298931-43298934	4.25
chr2:26045573-26045576	3		chr11:78400148-78400156	3.75

### Sheet: Fig. 4d
	WT + TRAC-L + TRAC-R	eeWT + eeTRAC-L-ZF-7 + eeTRAC-R-ZF-5
	0.8	35.24
	0.66	38.1
	1.73	31.7
	1.97	32.63
mean	1.29	34.4175
s.d.	0.568551	2.49085

### Sheet: Fig. 5b
	Untreated	WT + TRAC-L + TRAC-R	WT + TRAC-L-ZF-7 + TRAC-R-ZF-5	eeWT + eeTRAC-L + eeTRAC-R	eeWT + eeTRAC-L-ZF-7 + eeTRAC-R-ZF-5
	0	2.25	12.48	4.73	14.66
	0	2.37	11.7	4.51	15.5
	0	2.64	9.28	5.7	13.91
	0	3.39	9.83	3.72	17.43
mean	0	2.6625	10.8225	4.665	15.375
s.d.	0	0.443135	1.31165	0.70578	1.31302
